# Fibroblast-expressed LRRC15 suppresses SARS-CoV-2 infection and controls antiviral and antifibrotic transcriptional programs

**DOI:** 10.1101/2021.11.09.467981

**Authors:** Lipin Loo, Matthew A. Waller, Cesar L. Moreno, Alexander J. Cole, Alberto Ospina Stella, Oltin-Tiberiu Pop, Ann-Kristin Jochum, Omar Hasan Ali, Christopher E. Denes, Zina Hamoudi, Felicity Chung, Anupriya Aggarwal, Jason K. K. Low, Karishma Patel, Rezwan Siddiquee, Taeyoung Kang, Suresh Mathivanan, Joel P. Mackay, Lukas Flatz, Daniel Hesselson, Stuart Turville, G. Gregory Neely

## Abstract

Although ACE2 is the primary receptor for SARS-CoV-2 infection, a systematic assessment of host factors that regulate binding to SARS-CoV-2 spike protein has not been described. Here we use whole genome CRISPR activation to identify host factors controlling cellular interactions with SARS-CoV-2. Our top hit was a *TLR*-related cell surface receptor called *leucine-rich repeat-containing protein 15* (*LRRC15*). *LRRC15* expression was sufficient to promote SARS-CoV-2 Spike binding where they form a cell surface complex. *LRRC15* mRNA is expressed in human collagen-producing lung myofibroblasts and LRRC15 protein is induced in severe COVID-19 infection where it can be found lining the airways. Mechanistically, LRRC15 does not itself support SARS-CoV-2 infection, but fibroblasts expressing LRRC15 can suppress both pseudotyped and authentic SARS-CoV-2 infection in *trans*. Moreover, LRRC15 expression in fibroblasts suppresses collagen production and promotes expression of IFIT, OAS, and MX-family antiviral factors. Overall, LRRC15 is a novel SARS-CoV-2 spike-binding receptor that can help control viral load and regulate antiviral and antifibrotic transcriptional programs in the context of COVID-19 infection.
