## Supplementary Table 6 for "Fibroblast-expressed LRRC15 suppresses SARS-CoV-2 infection and controls antiviral and antifibrotic transcriptional programs"

### Sheet: Sheet0
© 2000-2022 QIAGEN. All rights reserved.
Ingenuity Canonical Pathways	-log(p-value)	Ratio	z-score	Molecules
Hepatic Fibrosis / Hepatic Stellate Cell Activation	15	0.0928	#NUM!	ACTA2,COL11A1,COL12A1,COL15A1,COL18A1,COL1A1,COL1A2,COL3A1,COL5A1,COL5A2,COL5A3,COL6A1,COL6A2,COL6A3,COL7A1,FN1,MMP2,STAT1
Wound Healing Signaling Pathway	14.2	0.0754	-3.9	ACTA2,COL11A1,COL12A1,COL15A1,COL18A1,COL1A1,COL1A2,COL3A1,COL5A1,COL5A2,COL5A3,COL6A1,COL6A2,COL6A3,COL7A1,FN1,ITGA6,STAT1,TRPA1
GP6 Signaling Pathway	14.1	0.118	-3.357	COL11A1,COL12A1,COL15A1,COL18A1,COL1A1,COL1A2,COL3A1,COL5A1,COL5A2,COL5A3,COL6A1,COL6A2,COL6A3,COL7A1,LAMA4
Pulmonary Fibrosis Idiopathic Signaling Pathway	13.2	0.0613	-4.025	ACTA2,ADAMTS1,CCND1,COL11A1,COL12A1,COL15A1,COL18A1,COL1A1,COL1A2,COL3A1,COL5A1,COL5A2,COL5A3,COL6A1,COL6A2,COL6A3,COL7A1,FN1,MMP2,WNT7B
Interferon Signaling	11.8	0.25	3	IFI6,IFIT1,IFIT3,IFITM1,IFITM3,ISG15,MX1,OAS1,STAT1
Role Of Osteoclasts In Rheumatoid Arthritis Signaling Pathway	10.5	0.0552	-3.638	CCND1,COL11A1,COL12A1,COL15A1,COL18A1,COL1A1,COL1A2,COL3A1,COL5A1,COL5A2,COL5A3,COL6A1,COL6A2,COL6A3,COL7A1,DIRAS3,MMP2
Pathogen Induced Cytokine Storm Signaling Pathway	7.5	0.0403	-3.357	COL11A1,COL12A1,COL15A1,COL18A1,COL1A1,COL1A2,COL3A1,COL5A1,COL5A2,COL5A3,COL6A1,COL6A2,COL6A3,COL7A1,STAT1
Role of Hypercytokinemia/hyperchemokinemia in the Pathogenesis of Influenza	6.95	0.093	2.828	IFIT2,IFIT3,ISG15,MX1,OAS1,OAS2,OAS3,STAT1
Apelin Liver Signaling Pathway	6.05	0.185	-2.236	COL18A1,COL1A1,COL1A2,COL3A1,COL5A3
Intrinsic Prothrombin Activation Pathway	5.06	0.119	-2.236	COL18A1,COL1A1,COL1A2,COL3A1,COL5A3
Tumor Microenvironment Pathway	4.56	0.0447	-1.134	CCND1,COL1A1,COL1A2,COL3A1,FGF5,FN1,MMP2,TNC
Atherosclerosis Signaling	3.6	0.0458	#NUM!	COL18A1,COL1A1,COL1A2,COL3A1,COL5A3,F3
Coronavirus Pathogenesis Pathway	3.35	0.0343	-2.646	CCND1,OAS1,OAS2,OAS3,STAT1,TNPO1,TRIM25
Hepatic Fibrosis Signaling Pathway	3.25	0.0236	-2.333	ACTA2,CCND1,COL18A1,COL1A1,COL1A2,COL3A1,COL5A3,DIRAS3,ITGA6,WNT7B
Natural Killer Cell Signaling	2.66	0.0303	1.633	COL18A1,COL1A1,COL1A2,COL3A1,COL5A3,NFATC4
Ovarian Cancer Signaling	2.38	0.0316	#NUM!	CCND1,CDKN2A,MMP2,PTGS1,WNT7B
HOTAIR Regulatory Pathway	2.32	0.0307	-2	COL1A1,COL1A2,COL3A1,MMP2,WNT7B
Triacylglycerol Biosynthesis	2.3	0.0577	#NUM!	ABHD5,DBT,PLPP3
CSDE1 Signaling Pathway	2.21	0.0536	#NUM!	FN1,PIWIL2,TNC
Bladder Cancer Signaling	2.12	0.0345	#NUM!	CCND1,CDKN2A,FGF5,MMP2
Activation of IRF by Cytosolic Pattern Recognition Receptors	2.03	0.0462	#NUM!	IFIT2,ISG15,STAT1
Pancreatic Adenocarcinoma Signaling	1.99	0.0317	2	CCND1,CDKN2A,HMOX1,STAT1
ID1 Signaling Pathway	1.95	0.0249	-1.342	CCND1,CDKN2A,FN1,MMP2,PTK7
Growth Hormone Signaling	1.92	0.0423	#NUM!	GH1,GH2,STAT1
Adipogenesis pathway	1.89	0.0296	#NUM!	CLOCK,EGR2,NFATC4,TXNIP
IL-8 Signaling	1.87	0.0238	0.447	ANGPT1,CCND1,DIRAS3,HMOX1,MMP2
Agranulocyte Adhesion and Diapedesis	1.87	0.0238	#NUM!	ACTA2,EZR,FN1,MMP2,PODXL
Dilated Cardiomyopathy Signaling Pathway	1.74	0.0267	#NUM!	ACTA2,CACNA1H,DSG2,LAMA4
NAD Signaling Pathway	1.73	0.0265	#NUM!	CLOCK,H1-0,NT5E,POLRMT
Role of JAK2 in Hormone-like Cytokine Signaling	1.67	0.0588	#NUM!	GH1,STAT1
Regulation of Cellular Mechanics by Calpain Protease	1.66	0.0337	#NUM!	CCND1,EZR,ITGA6
Actin Cytoskeleton Signaling	1.62	0.0205	#NUM!	ACTA2,EZR,FGF5,FN1,ITGA6
Fcγ Receptor-mediated Phagocytosis in Macrophages and Monocytes	1.6	0.0319	#NUM!	ACTA2,EZR,HMOX1
Heme Degradation	1.58	0.25	#NUM!	HMOX1
Branched-chain α-keto acid Dehydrogenase Complex	1.58	0.25	#NUM!	DBT
Glioblastoma Multiforme Signaling	1.56	0.0234	-1	CCND1,CDKN2A,DIRAS3,WNT7B
WNT/β-catenin Signaling	1.53	0.023	#NUM!	CCND1,CDKN2A,SOX4,WNT7B
Molecular Mechanisms of Cancer	1.52	0.0157	#NUM!	CCND1,CDK3,CDKN2A,DIRAS3,FANCD2,ITGA6,WNT7B
Oncostatin M Signaling	1.48	0.0465	#NUM!	EPAS1,STAT1
Colorectal Cancer Metastasis Signaling	1.45	0.0185	-0.447	CCND1,DIRAS3,MMP2,STAT1,WNT7B
Coronavirus Replication Pathway	1.44	0.0444	#NUM!	IFITM1,IFITM3
Regulation of Actin-based Motility by Rho	1.38	0.0261	#NUM!	ACTA2,DIRAS3,ITGA6
Role of Tissue Factor in Cancer	1.37	0.0259	#NUM!	F3,FGF5,ITGA6
Melanoma Signaling	1.36	0.04	#NUM!	CCND1,CDKN2A
Thioredoxin Pathway	1.34	0.143	#NUM!	SELENOT
Acetyl-CoA Biosynthesis I (Pyruvate Dehydrogenase Complex)	1.34	0.143	#NUM!	DBT
ILK Signaling	1.34	0.0199	-1	ACTA2,CCND1,DIRAS3,FN1
FAK Signaling	1.34	0.0115	-1.155	ADGRA2,ADGRA3,ADGRE5,CCND1,COL18A1,COL1A1,COL1A2,COL3A1,COL5A3,GPRC5A,ITGA6,MMP2
IL-15 Production	1.31	0.0244	#NUM!	PEAK1,PTK7,STAT1
RHOA Signaling	1.3	0.0242	#NUM!	ACTA2,EZR,RAPGEF2
HGF Signaling	1.23	0.0227	#NUM!	CCND1,CDKN2A,ITGA6
RHOGDI Signaling	1.22	0.0182	#NUM!	ACTA2,DIRAS3,EZR,ITGA6
PCP (Planar Cell Polarity) Pathway	1.22	0.0333	#NUM!	CTHRC1,WNT7B
Semaphorin Signaling in Neurons	1.2	0.0328	#NUM!	DIRAS3,DPYSL3
Prostanoid Biosynthesis	1.19	0.1	#NUM!	PTGS1
MSP-RON Signaling In Cancer Cells Pathway	1.17	0.0214	#NUM!	ACTA2,CCND1,ITGA6
CD40 Signaling	1.13	0.0299	#NUM!	PTGS1,TNFAIP3
Cell Cycle: G1/S Checkpoint Regulation	1.12	0.0294	#NUM!	CCND1,CDKN2A
Role Of Osteoblasts In Rheumatoid Arthritis Signaling Pathway	1.11	0.0167	1	COL1A1,MMP2,STAT1,WNT7B
GM-CSF Signaling	1.1	0.0286	#NUM!	CCND1,STAT1
Oleate Biosynthesis II (Animals)	1.08	0.0769	#NUM!	SCD5
Guanosine Nucleotides Degradation III	1.08	0.0769	#NUM!	NT5E
Netrin Signaling	1.08	0.0278	#NUM!	CACNA1H,NFATC4
Glioma Invasiveness Signaling	1.07	0.0274	#NUM!	DIRAS3,MMP2
Role of Pattern Recognition Receptors in Recognition of Bacteria and Viruses	1.06	0.0192	#NUM!	OAS1,OAS2,OAS3
Urate Biosynthesis/Inosine 5'-phosphate Degradation	1.05	0.0714	#NUM!	NT5E
Caveolar-mediated Endocytosis Signaling	1.05	0.0267	#NUM!	ACTA2,ITGA6
Granzyme A Signaling	1.05	0.0267	#NUM!	FN1,H1-0
Aryl Hydrocarbon Receptor Signaling	1.04	0.0189	#NUM!	CCND1,CDKN2A,TRIP11
Choline Biosynthesis III	1.02	0.0667	#NUM!	HMOX1
IL-7 Signaling Pathway	1.02	0.0256	#NUM!	CCND1,STAT1
Role of BRCA1 in DNA Damage Response	1	0.025	#NUM!	FANCD2,STAT1
Extrinsic Prothrombin Activation Pathway	0.991	0.0625	#NUM!	F3
Chondroitin Sulfate Degradation (Metazoa)	0.991	0.0625	#NUM!	CEMIP2
Adenosine Nucleotides Degradation II	0.991	0.0625	#NUM!	NT5E
Signaling by Rho Family GTPases	0.983	0.015	#NUM!	ACTA2,DIRAS3,EZR,ITGA6
BEX2 Signaling Pathway	0.983	0.0244	#NUM!	CCND1,MMP2
Ribonucleotide Reductase Signaling Pathway	0.979	0.0176	#NUM!	CCND1,CDKN2A,MMP2
Germ Cell-Sertoli Cell Junction Signaling	0.979	0.0176	#NUM!	ACTA2,DIRAS3,ITGA6
Gαq Signaling	0.979	0.0176	#NUM!	DIRAS3,HMOX1,NFATC4
TR/RXR Activation	0.967	0.0238	#NUM!	COL6A3,GH1
RAN Signaling	0.967	0.0588	#NUM!	TNPO1
Dermatan Sulfate Degradation (Metazoa)	0.967	0.0588	#NUM!	CEMIP2
Insulin Secretion Signaling Pathway	0.963	0.0147	-1	CACNA1H,GH1,GH2,STAT1
Cyclins and Cell Cycle Regulation	0.959	0.0235	#NUM!	CCND1,CDKN2A
Purine Nucleotides Degradation II (Aerobic)	0.924	0.0526	#NUM!	NT5E
Mitochondrial L-carnitine Shuttle Pathway	0.924	0.0526	#NUM!	CPT1A
Actin Nucleation by ARP-WASP Complex	0.893	0.0215	#NUM!	DIRAS3,ITGA6
Non-Small Cell Lung Cancer Signaling	0.886	0.0213	#NUM!	CCND1,CDKN2A
Valine Degradation I	0.883	0.0476	#NUM!	DBT
Sirtuin Signaling Pathway	0.876	0.0137	#NUM!	CLOCK,CPT1A,EPAS1,H1-0
Leukocyte Extravasation Signaling	0.857	0.0155	#NUM!	ACTA2,EZR,MMP2
p53 Signaling	0.857	0.0204	#NUM!	CCND1,CDKN2A
Clathrin-mediated Endocytosis Signaling	0.857	0.0155	#NUM!	ACTA2,DAB2,FGF5
PPARα/RXRα Activation	0.848	0.0154	#NUM!	CLOCK,GH1,HELZ2
Regulation of the Epithelial-Mesenchymal Transition Pathway	0.848	0.0154	#NUM!	FGF5,MMP2,WNT7B
Vitamin-C Transport	0.845	0.0435	#NUM!	SELENOT
Pulmonary Healing Signaling Pathway	0.83	0.0151	#NUM!	CCND1,MMP2,WNT7B
IL-22 Signaling	0.83	0.0417	#NUM!	STAT1
Role of JAK family kinases in IL-6-type Cytokine Signaling	0.812	0.04	#NUM!	STAT1
CDP-diacylglycerol Biosynthesis I	0.812	0.04	#NUM!	ABHD5
Chronic Myeloid Leukemia Signaling	0.796	0.0187	#NUM!	CCND1,CDKN2A
Role of JAK1, JAK2 and TYK2 in Interferon Signaling	0.796	0.0385	#NUM!	STAT1
Paxillin Signaling	0.796	0.0187	#NUM!	ACTA2,ITGA6
Estrogen-mediated S-phase Entry	0.796	0.0385	#NUM!	CCND1
NAD Salvage Pathway II	0.783	0.037	#NUM!	NT5E
Phosphatidylglycerol Biosynthesis II (Non-plastidic)	0.783	0.037	#NUM!	ABHD5
Integrin Signaling	0.772	0.0142	#NUM!	ACTA2,DIRAS3,ITGA6
Antioxidant Action of Vitamin C	0.764	0.0179	#NUM!	HMOX1,SELENOT
Calcium Signaling	0.745	0.0137	#NUM!	ACTA2,CACNA1H,NFATC4
IL-13 Signaling Pathway	0.742	0.0172	#NUM!	POSTN,STAT1
Phagosome Formation	0.742	0.0101	0.378	ADGRA2,ADGRA3,ADGRE5,FN1,GPRC5A,HMOX1,ITGA6
Role of Macrophages, Fibroblasts and Endothelial Cells in Rheumatoid Arthritis	0.74	0.012	#NUM!	CCND1,FN1,NFATC4,WNT7B
Role of p14/p19ARF in Tumor Suppression	0.74	0.0333	#NUM!	CDKN2A
Airway Pathology in Chronic Obstructive Pulmonary Disease	0.73	0.0169	#NUM!	FGF5,MMP2
Cholecystokinin/Gastrin-mediated Signaling	0.726	0.0168	#NUM!	DIRAS3,GH1
Role of Osteoblasts, Osteoclasts and Chondrocytes in Rheumatoid Arthritis	0.726	0.0134	#NUM!	COL1A1,NFATC4,WNT7B
TNFR2 Signaling	0.714	0.0312	#NUM!	TNFAIP3
Th1 Pathway	0.708	0.0164	#NUM!	NFATC4,STAT1
Glioma Signaling	0.699	0.0161	#NUM!	CCND1,CDKN2A
Breast Cancer Regulation by Stathmin1	0.686	0.0101	0	ADGRA2,ADGRA3,ADGRE5,CCND1,GPRC5A,MMP2
Dendritic Cell Maturation	0.682	0.0101	-1.633	COL18A1,COL1A1,COL1A2,COL3A1,COL5A3,STAT1
Coagulation System	0.68	0.0286	#NUM!	F3
IL-9 Signaling	0.68	0.0286	#NUM!	STAT1
Osteoarthritis Pathway	0.68	0.0127	#NUM!	EPAS1,FN1,ITGA6
NRF2-mediated Oxidative Stress Response	0.676	0.0127	#NUM!	ACTA2,AOX1,HMOX1
Ferroptosis Signaling Pathway	0.658	0.0152	#NUM!	FANCD2,HMOX1
Cell Cycle Regulation by BTG Family Proteins	0.648	0.0263	#NUM!	CCND1
Inhibition of Matrix Metalloproteases	0.638	0.0256	#NUM!	MMP2
Reelin Signaling in Neurons	0.629	0.0145	#NUM!	ARHGEF40,DNAH10
Iron homeostasis signaling pathway	0.629	0.0145	#NUM!	EPAS1,HMOX1
Mechanisms of Viral Exit from Host Cells	0.62	0.0244	#NUM!	ACTA2
Role Of Chondrocytes In Rheumatoid Arthritis Signaling Pathway	0.616	0.0142	#NUM!	FN1,MMP2
Sperm Motility	0.616	0.0118	#NUM!	CACNA1H,PEAK1,PTK7
April Mediated Signaling	0.611	0.0238	#NUM!	NFATC4
Hereditary Breast Cancer Signaling	0.611	0.0141	#NUM!	CCND1,FANCD2
B Cell Activating Factor Signaling	0.602	0.0233	#NUM!	NFATC4
Axonal Guidance Signaling	0.597	0.00982	#NUM!	ADAMTS1,ITGA6,MMP2,NFATC4,WNT7B
BER (Base Excision Repair) Pathway	0.593	0.0227	#NUM!	CDKN2A
Endocannabinoid Cancer Inhibition Pathway	0.59	0.0136	#NUM!	CCND1,MMP2
Endocannabinoid Neuronal Synapse Pathway	0.582	0.0134	#NUM!	CACNA1H,DNAH10
PTEN Signaling	0.578	0.0133	#NUM!	CCND1,ITGA6
Semaphorin Neuronal Repulsive Signaling Pathway	0.578	0.0133	#NUM!	DPYSL3,ITGA6
Role of RIG1-like Receptors in Antiviral Innate Immunity	0.577	0.0217	#NUM!	TRIM25
Factors Promoting Cardiogenesis in Vertebrates	0.57	0.0132	#NUM!	CCND1,WNT7B
iNOS Signaling	0.569	0.0213	#NUM!	STAT1
nNOS Signaling in Skeletal Muscle Cells	0.561	0.0208	#NUM!	CACNA1H
MYC Mediated Apoptosis Signaling	0.545	0.02	#NUM!	CDKN2A
Cell Cycle: G2/M DNA Damage Checkpoint Regulation	0.545	0.02	#NUM!	CDKN2A
TNFR1 Signaling	0.539	0.0196	#NUM!	TNFAIP3
EGF Signaling	0.511	0.0182	#NUM!	STAT1
Androgen Signaling	0.507	0.0118	#NUM!	CACNA1H,CCND1
Cell Cycle Control of Chromosomal Replication	0.504	0.0179	#NUM!	CDK3
CNTF Signaling	0.499	0.0175	#NUM!	STAT1
Th1 and Th2 Activation Pathway	0.498	0.0116	#NUM!	NFATC4,STAT1
MSP-RON Signaling Pathway	0.492	0.0172	#NUM!	ACTA2
Nicotine Degradation III	0.492	0.0172	#NUM!	AOX1
Senescence Pathway	0.492	0.01	#NUM!	CCND1,CDKN2A,NFATC4
G-Protein Coupled Receptor Signaling	0.485	0.00855	0	ADGRA2,ADGRA3,ADGRE5,CCND1,GPRC5A,NFATC4
Endometrial Cancer Signaling	0.48	0.0167	#NUM!	CCND1
GADD45 Signaling	0.48	0.0167	#NUM!	CCND1
Thrombopoietin Signaling	0.463	0.0159	#NUM!	STAT1
Glucocorticoid Receptor Signaling	0.457	0.00858	#NUM!	ANXA1,DNAH10,MMP2,NFATC4,STAT1
Acute Phase Response Signaling	0.456	0.0108	#NUM!	FN1,HMOX1
PXR/RXR Activation	0.452	0.0154	#NUM!	CPT1A
ERB2-ERBB3 Signaling	0.452	0.0154	#NUM!	CCND1
Systemic Lupus Erythematosus In B Cell Signaling Pathway	0.452	0.00829	1.633	CCND1,IFIT2,IFIT3,ISG15,NFATC4,STAT1
Neuroinflammation Signaling Pathway	0.451	0.00946	#NUM!	HMOX1,NFATC4,STAT1
MicroRNA Biogenesis Signaling Pathway	0.45	0.0107	#NUM!	HMOX1,PIWIL2
Nicotine Degradation II	0.447	0.0152	#NUM!	AOX1
WNT/Ca+ pathway	0.447	0.0152	#NUM!	NFATC4
Granulocyte Adhesion and Diapedesis	0.444	0.0106	#NUM!	EZR,MMP2
Phospholipases	0.441	0.0149	#NUM!	HMOX1
Stearate Biosynthesis I (Animals)	0.441	0.0149	#NUM!	DBT
GNRH Signaling	0.439	0.0105	#NUM!	CACNA1H,MMP2
Production of Nitric Oxide and Reactive Oxygen Species in Macrophages	0.439	0.0105	#NUM!	DIRAS3,STAT1
Remodeling of Epithelial Adherens Junctions	0.437	0.0147	#NUM!	ACTA2
Eicosanoid Signaling	0.437	0.0147	#NUM!	PTGS1
Endothelin-1 Signaling	0.435	0.0104	#NUM!	HMOX1,PTGS1
Regulation Of The Epithelial Mesenchymal Transition By Growth Factors Pathway	0.435	0.0104	#NUM!	FGF5,MMP2
Agrin Interactions at Neuromuscular Junction	0.432	0.0145	#NUM!	ACTA2
Role of JAK1 and JAK3 in γc Cytokine Signaling	0.432	0.0145	#NUM!	STAT1
Oxytocin In Brain Signaling Pathway	0.421	0.0102	#NUM!	CACNA1H,PTGS1
CREB Signaling in Neurons	0.421	0.00825	-0.447	ADGRA2,ADGRA3,ADGRE5,CACNA1H,GPRC5A
IL-10 Signaling	0.417	0.0139	#NUM!	HMOX1
Basal Cell Carcinoma Signaling	0.417	0.0139	#NUM!	WNT7B
PI3K/AKT Signaling	0.413	0.01	#NUM!	CCND1,ITGA6
CDX Gastrointestinal Cancer Signaling Pathway	0.408	0.0099	#NUM!	CCND1,WNT7B
Ephrin Receptor Signaling	0.408	0.0099	#NUM!	ANGPT1,ITGA6
Angiopoietin Signaling	0.399	0.0132	#NUM!	ANGPT1
Sertoli Cell-Sertoli Cell Junction Signaling	0.398	0.00971	#NUM!	ACTA2,ITGA6
HIF1α Signaling	0.393	0.00962	#NUM!	HMOX1,MMP2
NF-κB Activation by Viruses	0.39	0.0128	#NUM!	ITGA6
Role of WNT/GSK-3β Signaling in the Pathogenesis of Influenza	0.39	0.0128	#NUM!	WNT7B
Toll-like Receptor Signaling	0.39	0.0128	#NUM!	TNFAIP3
IL-3 Signaling	0.386	0.0127	#NUM!	STAT1
Thyroid Cancer Signaling	0.386	0.0127	#NUM!	CCND1
mTOR Signaling	0.378	0.00935	#NUM!	DIRAS3,HMOX1
Estrogen-Dependent Breast Cancer Signaling	0.378	0.0123	#NUM!	CCND1
ERK/MAPK Signaling	0.376	0.0093	#NUM!	ITGA6,STAT1
FLT3 Signaling in Hematopoietic Progenitor Cells	0.374	0.0122	#NUM!	STAT1
JAK/STAT Signaling	0.374	0.0122	#NUM!	STAT1
Role of NFAT in Cardiac Hypertrophy	0.36	0.00901	#NUM!	CACNA1H,NFATC4
FGF Signaling	0.359	0.0116	#NUM!	FGF5
PDGF Signaling	0.359	0.0116	#NUM!	STAT1
FcγRIIB Signaling in B Lymphocytes	0.355	0.0115	#NUM!	CACNA1H
Regulation Of The Epithelial Mesenchymal Transition In Development Pathway	0.355	0.0115	#NUM!	WNT7B
Thrombin Signaling	0.353	0.00889	#NUM!	ARHGEF40,DIRAS3
Neurovascular Coupling Signaling Pathway	0.351	0.00885	#NUM!	CACNA1H,PTGS1
EIF2 Signaling	0.349	0.00881	#NUM!	ACTA2,CCND1
HER-2 Signaling in Breast Cancer	0.349	0.00881	#NUM!	CCND1,MMP2
Immunogenic Cell Death Signaling Pathway	0.344	0.0111	#NUM!	ANXA1
Prolactin Signaling	0.34	0.011	#NUM!	STAT1
Acute Myeloid Leukemia Signaling	0.34	0.011	#NUM!	CCND1
Crosstalk between Dendritic Cells and Natural Killer Cells	0.34	0.011	#NUM!	ACTA2
Pyroptosis Signaling Pathway	0.333	0.0108	#NUM!	TXNIP
IL-4 Signaling	0.333	0.0108	#NUM!	NFATC4
Small Cell Lung Cancer Signaling	0.323	0.0104	#NUM!	CCND1
Death Receptor Signaling	0.323	0.0104	#NUM!	ACTA2
AMPK Signaling	0.318	0.00826	#NUM!	CCND1,CPT1A
UVA-Induced MAPK Signaling	0.317	0.0102	#NUM!	STAT1
VEGF Signaling	0.314	0.0101	#NUM!	ACTA2
ATM Signaling	0.311	0.01	#NUM!	FANCD2
Cardiac Hypertrophy Signaling (Enhanced)	0.31	0.00738	#NUM!	FGF5,ITGA6,NFATC4,WNT7B
Sumoylation Pathway	0.302	0.00971	#NUM!	DIRAS3
Virus Entry via Endocytic Pathways	0.299	0.00962	#NUM!	ACTA2
IGF-1 Signaling	0.299	0.00962	#NUM!	IGFBP2
Cardiac Hypertrophy Signaling	0.283	0.00766	#NUM!	DIRAS3,NFATC4
Kinetochore Metaphase Signaling Pathway	0.28	0.00901	#NUM!	DNAH10
DNA Methylation and Transcriptional Repression Signaling	0.277	0.00893	#NUM!	CDK3
Prostate Cancer Signaling	0.272	0.00877	#NUM!	CCND1
Circadian Rhythm Signaling	0.272	0.00746	#NUM!	CACNA1H,CLOCK
CDK5 Signaling	0.269	0.0087	#NUM!	ITGA6
TEC Kinase Signaling	0.268	0.00692	#NUM!	ACTA2,DIRAS3,ITGA6,STAT1
Neuregulin Signaling	0.264	0.00855	#NUM!	ITGA6
PAK Signaling	0.264	0.00855	#NUM!	ITGA6
GPCR-Mediated Nutrient Sensing in Enteroendocrine Cells	0.262	0.00847	#NUM!	CACNA1H
MSP-RON Signaling In Macrophages Pathway	0.26	0.0084	#NUM!	STAT1
Role of NANOG in Mammalian Embryonic Stem Cell Pluripotency	0.257	0.00833	#NUM!	WNT7B
Sphingosine-1-phosphate Signaling	0.257	0.00833	#NUM!	DIRAS3
p38 MAPK Signaling	0.257	0.00833	#NUM!	STAT1
Renin-Angiotensin Signaling	0.255	0.00826	#NUM!	STAT1
Gαs Signaling	0.246	0.008	#NUM!	RAPGEF2
Endocannabinoid Developing Neuron Pathway	0.242	0.00787	#NUM!	CCND1
IL-6 Signaling	0.24	0.00781	#NUM!	COL1A1
G Beta Gamma Signaling	0.237	0.00775	#NUM!	CACNA1H
fMLP Signaling in Neutrophils	0.233	0.00763	#NUM!	NFATC4
GABA Receptor Signaling	0.231	0.00758	#NUM!	CACNA1H
IL-12 Signaling and Production in Macrophages	0.223	0.00735	#NUM!	STAT1
Role of PKR in Interferon Induction and Antiviral Response	0.223	0.00735	#NUM!	STAT1
RAC Signaling	0.221	0.0073	#NUM!	ITGA6
White Adipose Tissue Browning Pathway	0.219	0.00725	#NUM!	CACNA1H
Apelin Endothelial Signaling Pathway	0.213	0.00709	#NUM!	ANGPT1
Xenobiotic Metabolism General Signaling Pathway	0.21	0.00699	#NUM!	HMOX1
PI3K Signaling in B Lymphocytes	0.206	0.0069	#NUM!	NFATC4
CLEAR Signaling Pathway	0	0.00351	#NUM!	HPS5
Macrophage Classical Activation Signaling Pathway	0	0.00529	#NUM!	STAT1
Multiple Sclerosis Signaling Pathway	0	0.0045	#NUM!	STAT1
Synaptic Long Term Depression	0	0.0051	#NUM!	CACNA1H
LPS/IL-1 Mediated Inhibition of RXR Function	0	0.00394	#NUM!	CPT1A
Mitochondrial Dysfunction	0	0.00585	#NUM!	CPT1A
Tight Junction Signaling	0	0.00559	#NUM!	ACTA2
Erythropoietin Signaling Pathway	0	0.00565	#NUM!	CCND1
Role of NFAT in Regulation of the Immune Response	0	0.00338	#NUM!	NFATC4,TNPO1
CCR5 Signaling in Macrophages	0	0.002	#NUM!	CACNA1H
IL-17 Signaling	0	0.00535	#NUM!	MMP2
CXCR4 Signaling	0	0.00595	#NUM!	DIRAS3
CTLA4 Signaling in Cytotoxic T Lymphocytes	0	0.00329	#NUM!	HMOX1,NFATC4
T Helper Cell Differentiation	0	0.00212	#NUM!	STAT1
CD28 Signaling in T Helper Cells	0	0.00193	#NUM!	NFATC4
Cellular Effects of Sildenafil (Viagra)	0	0.00667	#NUM!	ACTA2
ICOS-ICOSL Signaling in T Helper Cells	0	0.00197	#NUM!	NFATC4
Corticotropin Releasing Hormone Signaling	0	0.00662	#NUM!	CACNA1H
HMGB1 Signaling	0	0.00599	#NUM!	DIRAS3
Human Embryonic Stem Cell Pluripotency	0	0.00602	#NUM!	WNT7B
Aldosterone Signaling in Epithelial Cells	0	0.00595	#NUM!	HSPB6
Type I Diabetes Mellitus Signaling	0	0.00196	#NUM!	STAT1
Type II Diabetes Mellitus Signaling	0	0.00654	#NUM!	CACNA1H
Systemic Lupus Erythematosus Signaling	0	0.00159	#NUM!	NFATC4
CDC42 Signaling	0	0.00173	#NUM!	ITGA6
Phospholipase C Signaling	0	0.00587	#NUM!	DIRAS3,HMOX1,ITGA6,NFATC4
Protein Kinase A Signaling	0	0.00488	#NUM!	H1-0,NFATC4
Regulation of eIF4 and p70S6K Signaling	0	0.00552	#NUM!	ITGA6
Regulation of IL-2 Expression in Activated and Anergic T Lymphocytes	0	0.00216	#NUM!	NFATC4
PKCθ Signaling in T Lymphocytes	0	0.00358	#NUM!	CACNA1H,NFATC4
Gap Junction Signaling	0	0.00505	#NUM!	ACTA2
Estrogen Receptor Signaling	0	0.00489	#NUM!	CCND1,MMP2
Protein Ubiquitination Pathway	0	0.00365	#NUM!	HSPB6
Xenobiotic Metabolism Signaling	0	0.00344	#NUM!	HMOX1
B Cell Receptor Signaling	0	0.00157	#NUM!	NFATC4
NF-κB Signaling	0	0.00351	#NUM!	GH1,TNFAIP3
T Cell Receptor Signaling	0	0.00162	#NUM!	NFATC4
Gustation Pathway	0	0.00493	#NUM!	CACNA1H
Opioid Signaling Pathway	0	0.00358	#NUM!	CACNA1H
Adrenomedullin signaling pathway	0	0.00503	#NUM!	MMP2
Th17 Activation Pathway	0	0.00207	#NUM!	NFATC4
T Cell Exhaustion Signaling Pathway	0	0.00353	#NUM!	NFATC4,STAT1
Synaptogenesis Signaling Pathway	0	0.00317	#NUM!	CADM1
Systemic Lupus Erythematosus In T Cell Signaling Pathway	0	0.00311	#NUM!	DIRAS3,EZR
Necroptosis Signaling Pathway	0	0.00641	#NUM!	STAT1
